# Time-Dependent Material Properties and Composition of the Nonhuman Primate Uterine Layers Through Gestation

**DOI:** 10.1101/2024.11.17.624020

**Authors:** Daniella M. Fodera, Echo Z. Xu, Camilo A. Duarte-Cordon, Michelle Wyss, Shuyang Fang, Xiaowei Chen, Michelle L. Oyen, Joy Y. Vink, Ivan Rosado-Mendez, Helen Feltovich, Timothy Hall, Kristin M. Myers

**Affiliations:** Department of Biomedical Engineering, Columbia University, New York, NY, USA; Department of Mechanical Engineering, Columbia University, New York, NY, USA; Department of Biomedical Engineering, Virginia Tech, Blacksburg, VA, USA; Department of Pathology and Cell Biology, Columbia University Irving Medical Center, New York, NY, USA; Department of Biomedical Engineering, Wayne State University, Detroit, MI USA; Department of Obstetrics & Gynecology, John A. Burns School of Medicine, University of Hawai’i at Maā noa, Honolulu, HI, USA; Department of Medical Physics, University of Wisconsin-Madison, Madison, WI, USA; Department of Radiology, University of Wisconsin-Madison, Madison, WI, USA; Department of Obstetrics & Gynecology, North Memorial Health System, Robbinsdale, MN, USA

**Keywords:** uterus, pregnancy, rhesus macaque, microindentation, poro-viscoelasticity, reproductive biomechanics

## Abstract

The uterus is central to the establishment, maintenance, and delivery of a healthy pregnancy. Biomechanics is an important contributor to pregnancy success, and alterations to normal uterine biomechanical functions can contribute to an array of obstetric pathologies. Few studies have characterized the passive mechanical properties of the gravid human uterus, and ethical limitations have largely prevented the investigation of mid-gestation periods. To address this key knowledge gap, this study seeks to characterize the structural, compositional, and time-dependent micro-mechanical properties of the nonhuman primate (NHP) uterine layers in nonpregnancy and at three time-points in pregnancy: early 2^nd^, early 3^rd^, and late 3^rd^ trimesters. Distinct material and compositional properties were noted across the different tissue layers, with the nonpregnant endometrium and pregnant decidua being the least stiff, most viscous, least diffusible, and most hydrated layers of the NHP uterus. Pregnancy induced notable compositional and structural changes in the decidua and myometrium but had no effect on their micro-mechanical properties. Further comparison to published human data revealed marked similarities across species, with minor differences noted for the perimetrium and nonpregnant endometrium. This work provides insights into the material properties of the NHP uterus and demonstrates the validity of NHPs as a model for studying certain aspects of human uterine biomechanics.
