## Supplementary material for "Time-Dependent Material Properties and Composition of the Nonhuman Primate Uterine Layers Through Gestation": P-values of Statistical Tests

### Sheet: Fig.2C.Trich_Quant
	Model Parameter	Tissue Layer	Comparisons	Statistical Test	P-value	Stats Symb
	Smooth Muscle : Collagen Area Fraction Ratio	Myo	E2 vs E3	Linear mixed model; Random effect = 'MonkeyID"	0.8812	ns
			E2 vs L3	Linear mixed model; Random effect = 'MonkeyID"	0.1055	ns
			E2 vs NP	Linear mixed model; Random effect = 'MonkeyID"	0.8914	ns
			E3 vs L3	Linear mixed model; Random effect = 'MonkeyID"	0.3852	ns
			E3 vs NP	Linear mixed model; Random effect = 'MonkeyID"	0.4977	ns
			L3 vs NP	Linear mixed model; Random effect = 'MonkeyID"	0.025	*

### Sheet: Fig.2D.Hydration
	Model Parameter	Gestational Group	Comparisons	Statistical Test	P-value	Stats Symb
	Hydration (%)	NP	Endo vs Myo	Linear mixed model; Random effect = 'MonkeyID"	0.3471	ns
			Endo vs Peri	Linear mixed model; Random effect = 'MonkeyID"	<0.0001	****
			Myo vs Peri	Linear mixed model; Random effect = 'MonkeyID"	0.0012	**
		E2	Endo vs Myo	Linear mixed model; Random effect = 'MonkeyID"	0.1041	ns
			Endo vs Peri	Linear mixed model; Random effect = 'MonkeyID"	<0.0001	****
			Myo vs Peri	Linear mixed model; Random effect = 'MonkeyID"	0.0044	**
		E3	Endo vs Myo	Linear mixed model; Random effect = 'MonkeyID"	<0.0001	****
			Endo vs Peri	Linear mixed model; Random effect = 'MonkeyID"	<0.0001	****
			Myo vs Peri	Linear mixed model; Random effect = 'MonkeyID"	<0.0001	****
		L3	Endo vs Myo	Linear mixed model; Random effect = 'MonkeyID"	0.0245	*
			Endo vs Peri	Linear mixed model; Random effect = 'MonkeyID"	<0.0001	****
			Myo vs Peri	Linear mixed model; Random effect = 'MonkeyID"	<0.0001	****
	Model Parameter	Tissue Layer	Comparisons	Statistical Test	P-value	Stats Symb
	Stiffness (E) - log10 transformed	Endo-Dec	E2 vs E3	Linear mixed model; Random effect = 'MonkeyID"	0.997	ns
			E2 vs L3	Linear mixed model; Random effect = 'MonkeyID"	0.9994	ns
			E2 vs NP	Linear mixed model; Random effect = 'MonkeyID"	0.5811	ns
			E3 vs L3	Linear mixed model; Random effect = 'MonkeyID"	0.9995	ns
			E3 vs NP	Linear mixed model; Random effect = 'MonkeyID"	0.6949	ns
			L3 vs NP	Linear mixed model; Random effect = 'MonkeyID"	0.5596	ns
		Myo	E2 vs E3	Linear mixed model; Random effect = 'MonkeyID"	0.593	ns
			E2 vs L3	Linear mixed model; Random effect = 'MonkeyID"	0.5165	ns
			E2 vs NP	Linear mixed model; Random effect = 'MonkeyID"	0.8318	ns
			E3 vs L3	Linear mixed model; Random effect = 'MonkeyID"	1	ns
			E3 vs NP	Linear mixed model; Random effect = 'MonkeyID"	0.209	ns
			L3 vs NP	Linear mixed model; Random effect = 'MonkeyID"	0.1477	ns
		Peri	E2 vs E3	Linear mixed model; Random effect = 'MonkeyID"	0.4447	ns
			E2 vs L3	Linear mixed model; Random effect = 'MonkeyID"	0.7155	ns
			E2 vs NP	Linear mixed model; Random effect = 'MonkeyID"	1	ns
			E3 vs L3	Linear mixed model; Random effect = 'MonkeyID"	0.9066	ns
			E3 vs NP	Linear mixed model; Random effect = 'MonkeyID"	0.4398	ns
			L3 vs NP	Linear mixed model; Random effect = 'MonkeyID"	0.7095	ns

### Sheet: Fig.2E.BloodVesselArea
	Model Parameter	Tissue Layer	Comparisons	Statistical Test	P-value	Stats Symb
	% Blood Vessel Area	Endo-Dec	E2 vs E3	Linear mixed model; Random effect = 'MonkeyID"	0.9581	ns
			E2 vs L3	Linear mixed model; Random effect = 'MonkeyID"	0.961	ns
			E2 vs NP	Linear mixed model; Random effect = 'MonkeyID"	0.8976	ns
			E3 vs L3	Linear mixed model; Random effect = 'MonkeyID"	1	ns
			E3 vs NP	Linear mixed model; Random effect = 'MonkeyID"	0.6297	ns
			L3 vs NP	Linear mixed model; Random effect = 'MonkeyID"	0.6373	ns
	% Blood Vessel Area	Myo	E2 vs E3	Linear mixed model; Random effect = 'MonkeyID"	0.9148	ns
			E2 vs L3	Linear mixed model; Random effect = 'MonkeyID"	0.79	ns
			E2 vs NP	Linear mixed model; Random effect = 'MonkeyID"	0.4066	ns
			E3 vs L3	Linear mixed model; Random effect = 'MonkeyID"	0.9913	ns
			E3 vs NP	Linear mixed model; Random effect = 'MonkeyID"	0.7806	ns
			L3 vs NP	Linear mixed model; Random effect = 'MonkeyID"	0.9153	ns
	Model Parameter	Gestational Group	Comparisons	Statistical Test	P-value	Stats Symb
	% Blood Vessel Area	NP	Endo vs Myo	Linear mixed model; Random effect = 'MonkeyID"	0.2828	ns
		E2	Endo vs Myo	Linear mixed model; Random effect = 'MonkeyID"	0.8364	ns
		E3	Endo vs Myo	Linear mixed model; Random effect = 'MonkeyID"	0.8272	ns
		L3	Endo vs Myo	Linear mixed model; Random effect = 'MonkeyID"	0.1829	ns

### Sheet: Fig.3-4.tissue_layers_mech
	Model Parameter	Gestational Group	Comparisons	Statistical Test	P-value	Stats Symb
	Stiffness (E) - log10 transformed	NP	Endo vs Myo	Linear mixed model; Random effect = 'MonkeyID"	<0.0001	****
			Endo vs Peri	Linear mixed model; Random effect = 'MonkeyID"	<0.0001	****
			Myo vs Peri	Linear mixed model; Random effect = 'MonkeyID"	0.9522	ns
		E2	Endo vs Myo	Linear mixed model; Random effect = 'MonkeyID"	<0.0001	****
			Endo vs Peri	Linear mixed model; Random effect = 'MonkeyID"	<0.0001	****
			Myo vs Peri	Linear mixed model; Random effect = 'MonkeyID"	<0.0001	****
		E3	Endo vs Myo	Linear mixed model; Random effect = 'MonkeyID"	<0.0001	****
			Endo vs Peri	Linear mixed model; Random effect = 'MonkeyID"	<0.0001	****
			Myo vs Peri	Linear mixed model; Random effect = 'MonkeyID"	<0.0001	****
		L3	Endo vs Myo	Linear mixed model; Random effect = 'MonkeyID"	<0.0001	****
			Endo vs Peri	Linear mixed model; Random effect = 'MonkeyID"	<0.0001	****
			Myo vs Peri	Linear mixed model; Random effect = 'MonkeyID"	<0.0001	****
	Instantaneous Stiffness, E0 LOG10	NP	Endo vs Myo	Linear mixed model; Random effect = 'MonkeyID"	<0.0001	****
			Endo vs Peri	Linear mixed model; Random effect = 'MonkeyID"	<0.0001	****
			Myo vs Peri	Linear mixed model; Random effect = 'MonkeyID"	0.8936	ns
		E2	Endo vs Myo	Linear mixed model; Random effect = 'MonkeyID"	<0.0001	****
			Endo vs Peri	Linear mixed model; Random effect = 'MonkeyID"	<0.0001	****
			Myo vs Peri	Linear mixed model; Random effect = 'MonkeyID"	<0.0001	****
		E3	Endo vs Myo	Linear mixed model; Random effect = 'MonkeyID"	<0.0001	****
			Endo vs Peri	Linear mixed model; Random effect = 'MonkeyID"	<0.0001	****
			Myo vs Peri	Linear mixed model; Random effect = 'MonkeyID"	<0.0001	****
		L3	Endo vs Myo	Linear mixed model; Random effect = 'MonkeyID"	<0.0001	****
			Endo vs Peri	Linear mixed model; Random effect = 'MonkeyID"	<0.0001	****
			Myo vs Peri	Linear mixed model; Random effect = 'MonkeyID"	<0.0001	****
	Equilibrium Stiffness, Einf LOG10	NP	Endo vs Myo	Linear mixed model; Random effect = 'MonkeyID"	<0.0001	****
			Endo vs Peri	Linear mixed model; Random effect = 'MonkeyID"	<0.0001	****
			Myo vs Peri	Linear mixed model; Random effect = 'MonkeyID"	0.9991	ns
		E2	Endo vs Myo	Linear mixed model; Random effect = 'MonkeyID"	<0.0001	****
			Endo vs Peri	Linear mixed model; Random effect = 'MonkeyID"	<0.0001	****
			Myo vs Peri	Linear mixed model; Random effect = 'MonkeyID"	<0.0001	****
		E3	Endo vs Myo	Linear mixed model; Random effect = 'MonkeyID"	<0.0001	****
			Endo vs Peri	Linear mixed model; Random effect = 'MonkeyID"	<0.0001	****
			Myo vs Peri	Linear mixed model; Random effect = 'MonkeyID"	<0.0001	****
		L3	Endo vs Myo	Linear mixed model; Random effect = 'MonkeyID"	<0.0001	****
			Endo vs Peri	Linear mixed model; Random effect = 'MonkeyID"	<0.0001	****
			Myo vs Peri	Linear mixed model; Random effect = 'MonkeyID"	<0.0001	****
	Viscoelastic Ratio	NP	Endo vs Myo	Linear mixed model; Random effect = 'MonkeyID"	<0.0001	****
			Endo vs Peri	Linear mixed model; Random effect = 'MonkeyID"	<0.0001	****
			Myo vs Peri	Linear mixed model; Random effect = 'MonkeyID"	0.1307	ns
		E2	Endo vs Myo	Linear mixed model; Random effect = 'MonkeyID"	<0.0001	****
			Endo vs Peri	Linear mixed model; Random effect = 'MonkeyID"	<0.0001	****
			Myo vs Peri	Linear mixed model; Random effect = 'MonkeyID"	0.0766	ns
		E3	Endo vs Myo	Linear mixed model; Random effect = 'MonkeyID"	<0.0001	****
			Endo vs Peri	Linear mixed model; Random effect = 'MonkeyID"	<0.0001	****
			Myo vs Peri	Linear mixed model; Random effect = 'MonkeyID"	0.3161	ns
		L3	Endo vs Myo	Linear mixed model; Random effect = 'MonkeyID"	<0.0001	****
			Endo vs Peri	Linear mixed model; Random effect = 'MonkeyID"	<0.0001	****
			Myo vs Peri	Linear mixed model; Random effect = 'MonkeyID"	0.0397	*
	Permeability	NP	Endo vs Myo	Linear mixed model; Random effect = 'MonkeyID"	0.958	ns
			Endo vs Peri	Linear mixed model; Random effect = 'MonkeyID"	0.0268	*
			Myo vs Peri	Linear mixed model; Random effect = 'MonkeyID"	0.004	**
		E2	Endo vs Myo	Linear mixed model; Random effect = 'MonkeyID"	0.9749	ns
			Endo vs Peri	Linear mixed model; Random effect = 'MonkeyID"	<0.0001	****
			Myo vs Peri	Linear mixed model; Random effect = 'MonkeyID"	<0.0001	****
		E3	Endo vs Myo	Linear mixed model; Random effect = 'MonkeyID"	0.0001	****
			Endo vs Peri	Linear mixed model; Random effect = 'MonkeyID"	0.1145	ns
			Myo vs Peri	Linear mixed model; Random effect = 'MonkeyID"	<0.0001	****
		L3	Endo vs Myo	Linear mixed model; Random effect = 'MonkeyID"	<0.0001	****
			Endo vs Peri	Linear mixed model; Random effect = 'MonkeyID"	<0.0001	****
			Myo vs Peri	Linear mixed model; Random effect = 'MonkeyID"	<0.0001	****
	Diffusivity	NP	Endo vs Myo	Linear mixed model; Random effect = 'MonkeyID"	<0.0001	****
			Endo vs Peri	Linear mixed model; Random effect = 'MonkeyID"	<0.0001	****
			Myo vs Peri	Linear mixed model; Random effect = 'MonkeyID"	0.0832	ns
		E2	Endo vs Myo	Linear mixed model; Random effect = 'MonkeyID"	<0.0001	****
			Endo vs Peri	Linear mixed model; Random effect = 'MonkeyID"	<0.0001	****
			Myo vs Peri	Linear mixed model; Random effect = 'MonkeyID"	<0.0001	****
		E3	Endo vs Myo	Linear mixed model; Random effect = 'MonkeyID"	<0.0001	****
			Endo vs Peri	Linear mixed model; Random effect = 'MonkeyID"	<0.0001	****
			Myo vs Peri	Linear mixed model; Random effect = 'MonkeyID"	0.0046	**
		L3	Endo vs Myo	Linear mixed model; Random effect = 'MonkeyID"	<0.0001	****
			Endo vs Peri	Linear mixed model; Random effect = 'MonkeyID"	<0.0001	****
			Myo vs Peri	Linear mixed model; Random effect = 'MonkeyID"	<0.0001	****

### Sheet: Fig.3-4.gestation_groups_mech
	Model Parameter	Tissue Layer	Comparisons	Statistical Test	P-value	Stats Symb
	Stiffness (E) - log10 transformed	Endo-Dec	E2 vs E3	Linear mixed model; Random effect = 'MonkeyID"	0.7869	ns
			E2 vs L3	Linear mixed model; Random effect = 'MonkeyID"	0.98	ns
			E2 vs NP	Linear mixed model; Random effect = 'MonkeyID"	0.7592	ns
			E3 vs L3	Linear mixed model; Random effect = 'MonkeyID"	0.5113	ns
			E3 vs NP	Linear mixed model; Random effect = 'MonkeyID"	0.999	ns
			L3 vs NP	Linear mixed model; Random effect = 'MonkeyID"	0.4803	ns
		Myo	E2 vs E3	Linear mixed model; Random effect = 'MonkeyID"	0.9608	ns
			E2 vs L3	Linear mixed model; Random effect = 'MonkeyID"	0.9862	ns
			E2 vs NP	Linear mixed model; Random effect = 'MonkeyID"	0.2753	ns
			E3 vs L3	Linear mixed model; Random effect = 'MonkeyID"	0.9967	ns
			E3 vs NP	Linear mixed model; Random effect = 'MonkeyID"	0.5025	ns
			L3 vs NP	Linear mixed model; Random effect = 'MonkeyID"	0.3185	ns
		Peri	E2 vs E3	Linear mixed model; Random effect = 'MonkeyID"	0.9902	ns
			E2 vs L3	Linear mixed model; Random effect = 'MonkeyID"	0.8187	ns
			E2 vs NP	Linear mixed model; Random effect = 'MonkeyID"	0.3748	ns
			E3 vs L3	Linear mixed model; Random effect = 'MonkeyID"	0.6375	ns
			E3 vs NP	Linear mixed model; Random effect = 'MonkeyID"	0.5287	ns
			L3 vs NP	Linear mixed model; Random effect = 'MonkeyID"	0.0794	ns
	Instantaneous Stiffness, E0 LOG10	Endo-Dec	E2 vs E3	Linear mixed model; Random effect = 'MonkeyID"	0.7075	ns
			E2 vs L3	Linear mixed model; Random effect = 'MonkeyID"	0.9709	ns
			E2 vs NP	Linear mixed model; Random effect = 'MonkeyID"	0.8194	ns
			E3 vs L3	Linear mixed model; Random effect = 'MonkeyID"	0.3983	ns
			E3 vs NP	Linear mixed model; Random effect = 'MonkeyID"	0.9965	ns
			L3 vs NP	Linear mixed model; Random effect = 'MonkeyID"	0.5218	ns
		Myo	E2 vs E3	Linear mixed model; Random effect = 'MonkeyID"	0.9693	ns
			E2 vs L3	Linear mixed model; Random effect = 'MonkeyID"	0.9878	ns
			E2 vs NP	Linear mixed model; Random effect = 'MonkeyID"	0.2713	ns
			E3 vs L3	Linear mixed model; Random effect = 'MonkeyID"	0.998	ns
			E3 vs NP	Linear mixed model; Random effect = 'MonkeyID"	0.475	ns
			L3 vs NP	Linear mixed model; Random effect = 'MonkeyID"	0.3077	ns
		Peri	E2 vs E3	Linear mixed model; Random effect = 'MonkeyID"	0.9924	ns
			E2 vs L3	Linear mixed model; Random effect = 'MonkeyID"	0.8259	ns
			E2 vs NP	Linear mixed model; Random effect = 'MonkeyID"	0.3981	ns
			E3 vs L3	Linear mixed model; Random effect = 'MonkeyID"	0.6617	ns
			E3 vs NP	Linear mixed model; Random effect = 'MonkeyID"	0.5425	ns
			L3 vs NP	Linear mixed model; Random effect = 'MonkeyID"	0.0885	ns
	Equilibrium Stiffness, Einf LOG10	Endo-Dec	E2 vs E3	Linear mixed model; Random effect = 'MonkeyID"	0.6651	ns
			E2 vs L3	Linear mixed model; Random effect = 'MonkeyID"	0.993	ns
			E2 vs NP	Linear mixed model; Random effect = 'MonkeyID"	0.8019	ns
			E3 vs L3	Linear mixed model; Random effect = 'MonkeyID"	0.4417	ns
			E3 vs NP	Linear mixed model; Random effect = 'MonkeyID"	0.9942	ns
			L3 vs NP	Linear mixed model; Random effect = 'MonkeyID"	0.5956	ns
		Myo	E2 vs E3	Linear mixed model; Random effect = 'MonkeyID"	0.9661	ns
			E2 vs L3	Linear mixed model; Random effect = 'MonkeyID"	0.9964	ns
			E2 vs NP	Linear mixed model; Random effect = 'MonkeyID"	0.4138	ns
			E3 vs L3	Linear mixed model; Random effect = 'MonkeyID"	0.9899	ns
			E3 vs NP	Linear mixed model; Random effect = 'MonkeyID"	0.668	ns
			L3 vs NP	Linear mixed model; Random effect = 'MonkeyID"	0.4252	ns
		Peri	E2 vs E3	Linear mixed model; Random effect = 'MonkeyID"	0.9961	ns
			E2 vs L3	Linear mixed model; Random effect = 'MonkeyID"	0.8043	ns
			E2 vs NP	Linear mixed model; Random effect = 'MonkeyID"	0.33	ns
			E3 vs L3	Linear mixed model; Random effect = 'MonkeyID"	0.6717	ns
			E3 vs NP	Linear mixed model; Random effect = 'MonkeyID"	0.433	ns
			L3 vs NP	Linear mixed model; Random effect = 'MonkeyID"	0.0636	ns
	Viscoelastic Ratio	Endo-Dec	E2 vs E3	Linear mixed model; Random effect = 'MonkeyID"	0.8264	ns
			E2 vs L3	Linear mixed model; Random effect = 'MonkeyID"	0.9859	ns
			E2 vs NP	Linear mixed model; Random effect = 'MonkeyID"	0.8628	ns
			E3 vs L3	Linear mixed model; Random effect = 'MonkeyID"	0.9238	ns
			E3 vs NP	Linear mixed model; Random effect = 'MonkeyID"	0.9998	ns
			L3 vs NP	Linear mixed model; Random effect = 'MonkeyID"	0.9496	ns
		Myo	E2 vs E3	Linear mixed model; Random effect = 'MonkeyID"	0.9859	ns
			E2 vs L3	Linear mixed model; Random effect = 'MonkeyID"	0.8716	ns
			E2 vs NP	Linear mixed model; Random effect = 'MonkeyID"	0.5821	ns
			E3 vs L3	Linear mixed model; Random effect = 'MonkeyID"	0.6805	ns
			E3 vs NP	Linear mixed model; Random effect = 'MonkeyID"	0.4039	ns
			L3 vs NP	Linear mixed model; Random effect = 'MonkeyID"	0.8964	ns
		Peri	E2 vs E3	Linear mixed model; Random effect = 'MonkeyID"	0.9568	ns
			E2 vs L3	Linear mixed model; Random effect = 'MonkeyID"	0.9638	ns
			E2 vs NP	Linear mixed model; Random effect = 'MonkeyID"	0.5339	ns
			E3 vs L3	Linear mixed model; Random effect = 'MonkeyID"	0.9997	ns
			E3 vs NP	Linear mixed model; Random effect = 'MonkeyID"	0.293	ns
			L3 vs NP	Linear mixed model; Random effect = 'MonkeyID"	0.2442	ns
	Permeability (k)	Endo-Dec	E2 vs E3	Linear mixed model; Random effect = 'MonkeyID"	0.7225	ns
			E2 vs L3	Linear mixed model; Random effect = 'MonkeyID"	0.788	ns
			E2 vs NP	Linear mixed model; Random effect = 'MonkeyID"	0.965	ns
			E3 vs L3	Linear mixed model; Random effect = 'MonkeyID"	0.9948	ns
			E3 vs NP	Linear mixed model; Random effect = 'MonkeyID"	0.9338	ns
			L3 vs NP	Linear mixed model; Random effect = 'MonkeyID"	0.9749	ns
		Myo	E2 vs E3	Linear mixed model; Random effect = 'MonkeyID"	1	ns
			E2 vs L3	Linear mixed model; Random effect = 'MonkeyID"	0.9999	ns
			E2 vs NP	Linear mixed model; Random effect = 'MonkeyID"	0.5196	ns
			E3 vs L3	Linear mixed model; Random effect = 'MonkeyID"	0.9996	ns
			E3 vs NP	Linear mixed model; Random effect = 'MonkeyID"	0.5467	ns
			L3 vs NP	Linear mixed model; Random effect = 'MonkeyID"	0.405	ns
		Peri	E2 vs E3	Linear mixed model; Random effect = 'MonkeyID"	0.9814	ns
			E2 vs L3	Linear mixed model; Random effect = 'MonkeyID"	0.6724	ns
			E2 vs NP	Linear mixed model; Random effect = 'MonkeyID"	0.5392	ns
			E3 vs L3	Linear mixed model; Random effect = 'MonkeyID"	0.8842	ns
			E3 vs NP	Linear mixed model; Random effect = 'MonkeyID"	0.3503	ns
			L3 vs NP	Linear mixed model; Random effect = 'MonkeyID"	0.0906	ns
	Diffusivity (D)	Endo-Dec	E2 vs E3	Linear mixed model; Random effect = 'MonkeyID"	0.982	ns
			E2 vs L3	Linear mixed model; Random effect = 'MonkeyID"	0.8708	ns
			E2 vs NP	Linear mixed model; Random effect = 'MonkeyID"	0.983	ns
			E3 vs L3	Linear mixed model; Random effect = 'MonkeyID"	0.6564	ns
			E3 vs NP	Linear mixed model; Random effect = 'MonkeyID"	1	ns
			L3 vs NP	Linear mixed model; Random effect = 'MonkeyID"	0.6628	ns
		Myo	E2 vs E3	Linear mixed model; Random effect = 'MonkeyID"	0.984	ns
			E2 vs L3	Linear mixed model; Random effect = 'MonkeyID"	1	ns
			E2 vs NP	Linear mixed model; Random effect = 'MonkeyID"	0.9975	ns
			E3 vs L3	Linear mixed model; Random effect = 'MonkeyID"	0.9742	ns
			E3 vs NP	Linear mixed model; Random effect = 'MonkeyID"	0.9983	ns
			L3 vs NP	Linear mixed model; Random effect = 'MonkeyID"	0.9953	ns
		Peri	E2 vs E3	Linear mixed model; Random effect = 'MonkeyID"	0.9991	ns
			E2 vs L3	Linear mixed model; Random effect = 'MonkeyID"	0.9996	ns
			E2 vs NP	Linear mixed model; Random effect = 'MonkeyID"	0.7729	ns
			E3 vs L3	Linear mixed model; Random effect = 'MonkeyID"	1	ns
			E3 vs NP	Linear mixed model; Random effect = 'MonkeyID"	0.8401	ns
			L3 vs NP	Linear mixed model; Random effect = 'MonkeyID"	0.7683	ns

### Sheet: Fig.3G.ElasticModCompared
	Model Parameter	Tissue Layer	Comparisons	Statistical Test	P-value	Stats Symb
	Elastic Modulus Paramters	Endo-Dec	E0 vs. Einf	One-way ANOVA with Tukey post-hoc test	<0.0001	****
			E0 vs. EPE	One-way ANOVA with Tukey post-hoc test	0.3662	ns
			Einf vs. EPE	One-way ANOVA with Tukey post-hoc test	0.0012	**
		Myo	E0 vs. Einf	One-way ANOVA with Tukey post-hoc test	0.0006	***
			E0 vs. EPE	One-way ANOVA with Tukey post-hoc test	0.0078	**
			Einf vs. EPE	One-way ANOVA with Tukey post-hoc test	0.7225	ns		s
		Peri	E0 vs. Einf	One-way ANOVA with Tukey post-hoc test	<0.0001	****
			E0 vs. EPE	One-way ANOVA with Tukey post-hoc test	<0.0001	****
			Einf vs. EPE	One-way ANOVA with Tukey post-hoc test	0.8201	ns

### Sheet: Fig.6.NHP_vs_human_mechanics
		Tissue Type vs Material Properties
	Tissue Layer	Model Parameter	Comparisons	Statistical Test	P-value	Stat Sig?	Stats Symb
	Endometrium-Decidua	Stiffness, E	NP: Human vs Macaque	Unpaired t-test with Welch's correction	0.0068	Yes	**
			PG: Human vs Macaque	Unpaired t-test with Welch's correction	0.7259	No	ns
		Viscoelastic Ratio	NP: Human vs Macaque	Unpaired t-test with Welch's correction	0.2206	No	ns
			PG: Human vs Macaque	Unpaired t-test with Welch's correction	0.1765	No	ns
		Permeability, k	NP: Human vs Macaque	Unpaired t-test with Welch's correction	0.0512	No	ns
			PG: Human vs Macaque	Unpaired t-test with Welch's correction	0.5976	No	ns
		Diffusivity	NP: Human vs Macaque	Unpaired t-test with Welch's correction	0.0595	No	ns
			PG: Human vs Macaque	Unpaired t-test with Welch's correction	0.6496	No	ns
	Myometrium	Stiffness, E	NP: Human vs Macaque	Unpaired t-test with Welch's correction	0.0627	No	ns
			PG: Human vs Macaque	Unpaired t-test with Welch's correction	0.1415	No	ns
		Viscoelastic Ratio	NP: Human vs Macaque	Unpaired t-test with Welch's correction	0.4919	No	ns
			PG: Human vs Macaque	Unpaired t-test with Welch's correction	0.5968	No	ns
		Permeability, k	NP: Human vs Macaque	Unpaired t-test with Welch's correction	0.0789	No	ns
			PG: Human vs Macaque	Unpaired t-test with Welch's correction	0.1388	No	ns
		Diffusivity	NP: Human vs Macaque	Unpaired t-test with Welch's correction	0.4733	No	ns
			PG: Human vs Macaque	Unpaired t-test with Welch's correction	0.5868	No	ns
	Perimetrium	Stiffness, E	NP: Human vs Macaque	Unpaired t-test with Welch's correction	0.0023	Yes	**
			PG: Human vs Macaque	Unpaired t-test with Welch's correction	<0.0001	Yes	****
		Viscoelastic Ratio	NP: Human vs Macaque	Unpaired t-test with Welch's correction	0.8628	No	ns
			PG: Human vs Macaque	Unpaired t-test with Welch's correction	0.7226	No	ns
		Permeability, k	NP: Human vs Macaque	Unpaired t-test with Welch's correction	0.1904	No	ns
			PG: Human vs Macaque	Unpaired t-test with Welch's correction	0.133	No	ns
		Diffusivity	NP: Human vs Macaque	Unpaired t-test with Welch's correction	0.5849	No	ns
			PG: Human vs Macaque	Unpaired t-test with Welch's correction	0.0593	No	ns

### Sheet: Fig.S2.RegionalMechanics
			Model Parameter	Gestational Group	Tissue Layer	Comparisons	P-value	Stats Symbol
			Stiffness (E) - log10 transformed	NP	Endo-Dec	Ant vs Fund	0.0001	***
						Ant vs Post	<0.0001	****
						Fund vs Post	0.0002	***
					Myo	Ant vs Fund	<0.0001	****
						Ant vs Post	<0.0001	****
						Fund vs Post	0.9912	ns
					Peri	Ant vs Fund	0.0002	***
						Ant vs Post	<0.0001	****
						Fund vs Post	<0.0001	****
				E2	Endo-Dec	Ant vs Fund	<0.0001	****
						Ant vs Post	<0.0001	****
						Fund vs Post	<0.0001	****
					Myo	Ant vs Fund	0.0001	***
						Ant vs Post	<0.0001	****
						Fund vs Post	<0.0001	****
					Peri	Ant vs Fund	<0.0001	****
						Ant vs Post	0.0011	**
						Fund vs Post	0.247	ns
				E3	Endo-Dec	Ant vs Fund	<0.0001	****
						Ant vs Post	<0.0001	****
						Fund vs Post	<0.0001	****
					Myo	Ant vs Fund	0.0975	ns
						Ant vs Post	<0.0001	****
						Fund vs Post	<0.0001	****
					Peri	Ant vs Fund	0.6937	ns
						Ant vs Post	<0.0001	****
						Fund vs Post	<0.0001	****
				L3	Endo-Dec	Ant vs Fund	0.603	ns
						Ant vs Post	<0.0001	****
						Fund vs Post	<0.0001	****
					Myo	Ant vs Fund	<0.0001	****
						Ant vs Post	0.2753	ns
						Fund vs Post	<0.0001	****
					Peri	Ant vs Fund	<0.0001	****
						Ant vs Post	<0.0001	****
						Fund vs Post	<0.0001	****
			VR	NP	Endo-Dec	Ant vs Fund	0.0092	**
						Ant vs Post	0.0021	**
						Fund vs Post	0.6818	ns
					Myo	Ant vs Fund	0.243	ns
						Ant vs Post	0.9994	ns
						Fund vs Post	0.2428	ns
					Peri	Ant vs Fund	0.3092	ns
						Ant vs Post	0.0001	***
						Fund vs Post	<0.0001	****
				E2	Endo-Dec	Ant vs Fund	0.6854	ns
						Ant vs Post	0.946	ns
						Fund vs Post	0.4849	ns
					Myo	Ant vs Fund	0.0168	*
						Ant vs Post	0.0439	*
						Fund vs Post	0.927	ns
					Peri	Ant vs Fund	0.0001	***
						Ant vs Post	0.1668	ns
						Fund vs Post	0.0433	*
				E3	Endo-Dec	Ant vs Fund	0.0428	*
						Ant vs Post	0.0651	ns
						Fund vs Post	0.9899	ns
					Myo	Ant vs Fund	0.001	**
						Ant vs Post	0.2535	ns
						Fund vs Post	0.1958	ns
					Peri	Ant vs Fund	0.6618	ns
						Ant vs Post	0.0014	**
						Fund vs Post	0.0345	*
				L3	Endo-Dec	Ant vs Fund	<0.0001	****
						Ant vs Post	0.0047	**
						Fund vs Post	0.1094	ns
					Myo	Ant vs Fund	<0.0001	****
						Ant vs Post	0.0011	**
						Fund vs Post	0.0247	*
					Peri	Ant vs Fund	0.9837	ns
						Ant vs Post	0.8522	ns
						Fund vs Post	0.8003	ns
			Permeability	NP	Endo-Dec	Ant vs Fund	0.9489	ns
						Ant vs Post	0.4477	ns
						Fund vs Post	0.2881	ns
					Myo	Ant vs Fund	<0.0001	****
						Ant vs Post	0.0209	*
						Fund vs Post	0.0001	***
					Peri	Ant vs Fund	0.0001	***
						Ant vs Post	0.0008	***
						Fund vs Post	0.5339	ns
				E2	Endo-Dec	Ant vs Fund	0.1121	ns
						Ant vs Post	0.4339	ns
						Fund vs Post	0.6662	ns
					Myo	Ant vs Fund	<0.0001	****
						Ant vs Post	0.9656	ns
						Fund vs Post	<0.0001	****
					Peri	Ant vs Fund	0.0396	*
						Ant vs Post	0.4183	ns
						Fund vs Post	0.4782	ns
				E3	Endo-Dec	Ant vs Fund	0.9692	ns
						Ant vs Post	0.9997	ns
						Fund vs Post	0.9832	ns
					Myo	Ant vs Fund	<0.0001	****
						Ant vs Post	0.0287	*
						Fund vs Post	0.268	ns
					Peri	Ant vs Fund	0.6043	ns
						Ant vs Post	0.0013	**
						Fund vs Post	0.0001	***
				L3	Endo-Dec	Ant vs Fund	0.0165	*
						Ant vs Post	0.7702	ns
						Fund vs Post	0.1196	ns
					Myo	Ant vs Fund	0.0016	**
						Ant vs Post	0.1947	ns
						Fund vs Post	0.1862	ns
					Peri	Ant vs Fund	<0.0001	****
						Ant vs Post	<0.0001	****
						Fund vs Post	<0.0001	****
			Diffusivity	NP	Endo-Dec	Ant vs Fund	0.5752	ns
						Ant vs Post	0.9053	ns
						Fund vs Post	0.8846	ns
					Myo	Ant vs Fund	0.7944	ns
						Ant vs Post	0.0038	**
						Fund vs Post	0.0016	**
					Peri	Ant vs Fund	<0.0001	****
						Ant vs Post	0.0022	**
						Fund vs Post	<0.0001	****
				E2	Endo-Dec	Ant vs Fund	0.5873	ns
						Ant vs Post	<0.0001	****
						Fund vs Post	<0.0001	****
					Myo	Ant vs Fund	<0.0001	****
						Ant vs Post	<0.0001	****
						Fund vs Post	0.1496	ns
					Peri	Ant vs Fund	0.0193	*
						Ant vs Post	0.1052	ns
						Fund vs Post	<0.0001	****
				E3	Endo-Dec	Ant vs Fund	0.0005	***
						Ant vs Post	<0.0001	****
						Fund vs Post	<0.0001	****
					Myo	Ant vs Fund	<0.0001	****
						Ant vs Post	0.2545	ns
						Fund vs Post	<0.0001	****
					Peri	Ant vs Fund	0.0074	**
						Ant vs Post	0.947	ns
						Fund vs Post	0.0515	ns
				L3	Endo-Dec	Ant vs Fund	0.603	ns
						Ant vs Post	<0.0001	****
						Fund vs Post	<0.0001	****
					Myo	Ant vs Fund	<0.0001	****
						Ant vs Post	0.27535	ns
						Fund vs Post	<0.0001	****
					Peri	Ant vs Fund	<0.0001	****
						Ant vs Post	0.6353	ns
						Fund vs Post	<0.0001	****
